# Diversity of culturable endophytic fungi associated with avocado orchards under organic and conventional management

**DOI:** 10.1101/2025.01.31.635834

**Authors:** Daniel Sánchez-Hernández, John Larsen, Frédérique Reverchon

## Abstract

Endophytic fungi constitute a great resource for the implementation of sustainable agricultural practices. However, their diversity may be altered by agrochemicals used in conventionally managed agrosystems. Here we explored the culturable diversity of endophytic fungi associated with avocado (*Persea americana* Mill.) in conventional and organic orchards from three counties of the world’s leading productive region. In total, 529 endophytic fungal isolates were obtained from branches and roots of avocado trees. Identification based on ITS sequencing showed that most isolates belonged to the Ascomycota phylum (98 %) and were grouped into 52 fungal genera, representing 102 tentative species. The endophytic fungal community was dominated by genera which were common to both management types, namely *Fusarium, Colletotrichum, Dactylonectria*, and *Diaporthe* / *Phomopsis*. Twenty fungal genera were exclusive to organic orchards (e.g., *Hypoxylon* and *Talaromyces*) and 10 were only found in conventional orchards (e.g., *Trichoderma*). Fungal species richness and diversity were higher in organic than in conventional orchards. Ordination and clustering analyses revealed a stronger effect of site than of management type on endophytic fungal community structure, highlighting the influence of local factors in shaping the culturable endophytic fungal community. Overall, our findings confirm the negative impact of conventional management on the diversity of crop-associated endophytic fungi and the significant influence of local factors on endophytic fungal assemblages. Moreover, our results emphasize the need to assess the risk that possible latent fungal pathogens may represent for the crop or dominant forest species surrounding avocado orchards.
