## Supplementary Material S2 for "Diversity of culturable endophytic fungi associated with avocado orchards under organic and conventional management"

### Sheet: Hoja1
Supplementary Material S2. General information of the selected orchards and retrieved endophytic fungal isolates
Isolate	Site	Management	Sampling date	Coordinates	Altitude (masl)	Tree age (years)	Tree	Compartment	Genus	GenBank accession number	Closest match (NCBI)	Number of isolates	Accession numbers of best matching sequences (NCBI)	Sequence identity %
UROA1-1	Uruapan	Organic	2023-05-12	19°26'19"N; 102°00'33"W	1666	35	1	Branch	Colletotrichum	PQ684497	Colletotrichum alienum	18	NR_120141.1	99
UROA1-2	Uruapan	Organic	2023-05-12	19°26'19"N; 102°00'33"W	1666	35	1	Branch	Diaporthe	PQ684498	Diaporthe ocoteae	3	NR_147596.1	97
UROA1-4	Uruapan	Organic	2023-05-12	19°26'19"N; 102°00'33"W	1666	35	1	Branch	Parathyridaria	PQ684499	Parathyridaria ramulicola	1	NR_147657.1	98
UROA1-1S	Uruapan	Organic	2023-05-12	19°26'19"N; 102°00'33"W	1666	35	1	Branch	Fusarium	PQ684500	Fusarium ambrosium	1	NR_173405.1	98
UROA1-2S	Uruapan	Organic	2023-05-12	19°26'19"N; 102°00'33"W	1666	35	1	Branch	Alternaria	PQ684501	Alternaria alstroemeriae	1	NR_163686.1	100
UROA1-4S	Uruapan	Organic	2023-05-12	19°26'19"N; 102°00'33"W	1666	35	1	Branch	Penicillium	PQ684502	Penicillium bialowiezense	1	NR_165994.1	98
UROA1-5S	Uruapan	Organic	2023-05-12	19°26'19"N; 102°00'33"W	1666	35	1	Branch	Fusarium	PQ684772	Fusarium tonkinense	1	NR_170733.1	100
UROR1-1	Uruapan	Organic	2023-05-12	19°26'19"N; 102°00'33"W	1666	35	1	Root	Penicillium	PQ684503	Penicillium terrigenum	5	NR_121515.1	98
UROR1-2	Uruapan	Organic	2023-05-12	19°26'19"N; 102°00'33"W	1666	35	1	Root	Colletotrichum	PQ684493	Colletotrichum phyllanthi	2	NR_111698.1	100
UROR1-7	Uruapan	Organic	2023-05-12	19°26'19"N; 102°00'33"W	1666	35	1	Root	Idriella	PQ684769	Idriella lunata	2	NR_145249.1	100
UROR1-5	Uruapan	Organic	2023-05-12	19°26'19"N; 102°00'33"W	1666	35	1	Root	Penicillium	PQ684504	Penicillium terrigenum	1	NR_121515.1	98
UROR1-8	Uruapan	Organic	2023-05-12	19°26'19"N; 102°00'33"W	1666	35	1	Root	Talaromyces	PQ684505	Talaromyces assiutensis	1	NR_172040.1	99
UROR1-1S	Uruapan	Organic	2023-05-12	19°26'19"N; 102°00'33"W	1666	35	1	Root	Alternaria	PQ684763	Alternaria alstroemeriae	1	NR_163686.1	100
UROR3-5	Uruapan	Organic	2023-05-12	19°26'19"N; 102°00'33"W	1666	35	3	Root	Aspergillus	PQ684773	Aspergillus keveii	1	NR_175108.1	99
UROA2-3	Uruapan	Organic	2023-05-12	19°26'19"N; 102°00'33"W	1666	35	2	Branch	Fusarium	PQ684774	Fusarium circinatum	1	NR_120263.1	98
UROA2-4S	Uruapan	Organic	2023-05-12	19°26'19"N; 102°00'33"W	1666	35	2	Branch	Xylaria	PQ684736	Xylaria ellisii	1	NR_172972.1	94
UROR2-3	Uruapan	Organic	2023-05-12	19°26'19"N; 102°00'33"W	1666	35	2	Root	Fusarium	PQ684737	Fusarium ambrosium	1	NR_173405.1	97
UROA3-2	Uruapan	Organic	2023-05-12	19°26'19"N; 102°00'33"W	1666	35	3	Branch	Daldinia	PQ684738	Daldinia korfii	2	NR_152500.1	97
UROR3-1	Uruapan	Organic	2023-05-12	19°26'19"N; 102°00'33"W	1666	35	3	Root	Dactylonectria	PQ684770	Dactylonectria alcacerensis	1	NR_121498.1	100
UROA3-1S	Uruapan	Organic	2023-05-12	19°26'19"N; 102°00'33"W	1666	35	3	Branch	Xylaria	PQ684767	Xylaria necrophora	1	NR_182818.1	100
UROA3-4S	Uruapan	Organic	2023-05-12	19°26'19"N; 102°00'33"W	1666	35	3	Branch	Nodulisporium	PQ684494	Nodulisporium verrucosum	1	NR_175083.1	100
UROR3-4	Uruapan	Organic	2023-05-12	19°26'19"N; 102°00'33"W	1666	35	3	Root	Fusarium	PQ684739	Fusarium circinatum	1	NR_120263.1	98
UROR3-1S	Uruapan	Organic	2023-05-12	19°26'19"N; 102°00'33"W	1666	35	3	Root	Neocosmospora	PQ684775	Neocosmospora rubicola	1	NR_154227.1	99
UROR6-2S	Uruapan	Organic	2023-05-12	19°26'19"N; 102°00'33"W	1666	35	6	Root	Fusarium	PQ684740	Fusarium circinatum	1	NR_120263.1	99
UROR3-2S	Uruapan	Organic	2023-05-12	19°26'19"N; 102°00'33"W	1666	35	3	Root	Thelonectria	PQ684771	Thelonectria cidaria	1	NR_164437.1	100
UROR3-3S	Uruapan	Organic	2023-05-12	19°26'19"N; 102°00'33"W	1666	35	3	Root	Dactylonectria	PQ684776	Dactylonectria vitis	1	NR_175025.1	99
UROR3-6	Uruapan	Organic	2023-05-12	19°26'19"N; 102°00'33"W	1666	35	3	Root	Penicillium	PQ684741	Penicillium kongii	1	NR_138336.1	99
UROA4-1	Uruapan	Organic	2023-05-12	19°26'19"N; 102°00'33"W	1666	35	4	Branch	Diaporthe	PQ684742	Diaporthe macintoshii	1	NR_147539.1	99
UROA4-4	Uruapan	Organic	2023-05-12	19°26'19"N; 102°00'33"W	1666	35	4	Branch	Nodulisporium	PQ684743	Nodulisporium verrucosum	2	NR_175083.1	99
UROR6-2	Uruapan	Organic	2023-05-12	19°26'19"N; 102°00'33"W	1666	35	6	Root	Stilbohypoxylon	PQ684744	Stilbohypoxylon elaeidis	2	NR_171263.1	91
UROA4-3	Uruapan	Organic	2023-05-12	19°26'19"N; 102°00'33"W	1666	35	4	Branch	Penicillium	PQ684745	Penicillium brevicompactum	1	NR_121299.1	100
UROR5-1S	Uruapan	Organic	2023-05-12	19°26'19"N; 102°00'33"W	1666	35	5	Root	Fusarium	PQ899240	Fusarium ambrosium	1	NR_173405.1	98
UROR4-1	Uruapan	Organic	2023-05-12	19°26'19"N; 102°00'33"W	1666	35	4	Root	Alternaria	PQ684747	Alternaria alstroemeriae	1	NR_163686.1	99
UROA4-3S	Uruapan	Organic	2023-05-12	19°26'19"N; 102°00'33"W	1666	35	4	Branch	Fusarium	PQ684777	Fusarium solani	1	NR_163531.1	99
UROA5-1	Uruapan	Organic	2023-05-12	19°26'19"N; 102°00'33"W	1666	35	5	Branch	Alternaria	PQ684748	Alternaria alstroemeriae	1	NR_163686.1	100
UROA6-3S	Uruapan	Organic	2023-05-12	19°26'19"N; 102°00'33"W	1666	35	6	Branch	Murinectria	PQ684749	Murinectria polythalama	1	NR_160251.1	97
UROA4-2S	Uruapan	Organic	2023-05-12	19°26'19"N; 102°00'33"W	1666	35	4	Branch	Colletotrichum	PQ684750	Colletotrichum gigasporum	1	NR_145380.1	100
UROA5-2S	Uruapan	Organic	2023-05-12	19°26'19"N; 102°00'33"W	1666	35	5	Branch	Colletotrichum	PQ684778	Colletotrichum gigasporum	1	NR_145380.1	100
UROR5-1	Uruapan	Organic	2023-05-12	19°26'19"N; 102°00'33"W	1666	35	5	Root	Hypoxylon	PQ684751	Hypoxylon griseobrunneum	1	NR_155184.1	99
UROA4-4S	Uruapan	Organic	2023-05-12	19°26'19"N; 102°00'33"W	1666	35	4	Branch	Daldinia	PQ684752	Daldinia korfii	1	NR_152500.1	97
UROR6-5	Uruapan	Organic	2023-05-12	19°26'19"N; 102°00'33"W	1666	35	6	Root	Dactylonectria	PQ684764	Dactylonectria alcacerensis	3	NR_121498.1	100
UROR6-4	Uruapan	Organic	2023-05-12	19°26'19"N; 102°00'33"W	1666	35	6	Root	Phomopsis	PQ684765	Phomopsis tuberivora	1	NR_160066.1	100
UROR6-3	Uruapan	Organic	2023-05-12	19°26'19"N; 102°00'33"W	1666	35	6	Root	Colletotrichum	PQ684753	Colletotrichum boninense	1	NR_165949.1	99
UROA6-2	Uruapan	Organic	2023-05-12	19°26'19"N; 102°00'33"W	1666	35	6	Branch	Ilyonectria	PQ684754	Ilyonectria vredehoekensis	1	NR_152888.1	99
UROR1-2S	Uruapan	Organic	2023-05-12	19°26'19"N; 102°00'33"W	1666	35	1	Root	Colletotrichum	PQ684495	Colletotrichum alienum	1	NR_120141.1	100
UROR4-2	Uruapan	Organic	2023-05-12	19°26'19"N; 102°00'33"W	1666	35	4	Root	Colletotrichum	PQ684755	Colletotrichum boninense	1	NR_165949.1	99
UROA2-2S	Uruapan	Organic	2023-05-12	19°26'19"N; 102°00'33"W	1666	35	2	Branch	Colletotrichum	PQ684756	Colletotrichum boninense	1	NR_165949.1	99
UROA6-5	Uruapan	Organic	2023-05-12	19°26'19"N; 102°00'33"W	1666	35	6	Branch	Colletotrichum	PQ684757	Colletotrichum boninense	1	NR_165949.1	99
UROR5-4	Uruapan	Organic	2023-05-12	19°26'19"N; 102°00'33"W	1666	35	5	Root	Fusarium	PQ684758	Fusarium circinatum	1	NR_120263.1	99
UROR2-1S	Uruapan	Organic	2023-05-12	19°26'19"N; 102°00'33"W	1666	35	2	Root	Diaporthe	PQ684759	Diaporthe caatingaensis	1	NR_168159.1	99
UROA5-4S	Uruapan	Organic	2023-05-12	19°26'19"N; 102°00'33"W	1666	35	5	Branch	Dactylonectria	PQ684760	Dactylonectria vitis	1	NR_175025.1	99
UROR1-4	Uruapan	Organic	2023-05-12	19°26'19"N; 102°00'33"W	1666	35	1	Root	Phomopsis	PQ684766	Phomopsis tuberivora	1	NR_160066.1	100
UROR3-7	Uruapan	Organic	2023-05-12	19°26'19"N; 102°00'33"W	1666	35	3	Root	Dactylonectria	PQ684761	Dactylonectria alcacerensis	1	NR_121498.1	99
UROR1-4	Uruapan	Organic	2023-05-12	19°26'19"N; 102°00'33"W	1666	35	1	Root	Fusarium	PQ684762	Fusarium ambrosium	1	NR_173405.1	98
UROA5-5	Uruapan	Organic	2023-05-12	19°26'19"N; 102°00'33"W	1666	35	5	Branch	Colletotrichum	PQ684496	Colletotrichum guajavae	1	NR_111738.1	99
UROA6-4S	Uruapan	Organic	2023-05-12	19°26'19"N; 102°00'33"W	1666	35	6	Branch	Fusarium	PQ684768	Fusarium circinatum	1	NR_120263.1	98
UROR4-1S	Uruapan	Organic	2023-05-12	19°26'19"N; 102°00'33"W	1666	35	4	Root	Fusarium	PQ684779	Fusarium tonkinense	1	NR_170733.1	99
URCA1-1	Uruapan	Conventional	2023-05-13	19°23'48"N; 102°04'13"W	1605	45	1	Branch	Colletotrichum	PQ684709	Colletotrichum alienum	11	NR_120141.1	100
URCR1-1	Uruapan	Conventional	2023-05-13	19°23'48"N; 102°04'13"W	1605	45	1	Root	Dactylonectria	PQ684691	Dactylonectria alcacerensis	2	NR_121498.1	100
URCA1-2	Uruapan	Conventional	2023-05-13	19°23'48"N; 102°04'13"W	1605	45	1	Branch	Diaporthe	PQ684699	Diaporthe ocoteae	6	NR_147596.1	96
URCA1-4	Uruapan	Conventional	2023-05-13	19°23'48"N; 102°04'13"W	1605	45	1	Branch	Parathyridaria	PQ684692	Parathyridaria ramulicola	1	NR_147657.1	100
URCR2-2	Uruapan	Conventional	2023-05-13	19°23'48"N; 102°04'13"W	1605	45	2	Root	Colletotrichum	PQ684710	Colletotrichum gigasporum	2	NR_145380.1	100
URCR5-1S	Uruapan	Conventional	2023-05-13	19°23'48"N; 102°04'13"W	1605	45	5	Root	Dactylonectria	PQ684705	Dactylonectria alcacerensis	10	NR_121498.1	100
URCA1-3S	Uruapan	Conventional	2023-05-13	19°23'48"N; 102°04'13"W	1605	45	1	Branch	Fusarium	PQ684711	Fusarium circinatum	1	NR_120263.1	99
URCR1-5	Uruapan	Conventional	2023-05-13	19°23'48"N; 102°04'13"W	1605	45	1	Root	Trichoderma	PQ684706	Trichoderma spirale	2	NR_077177.1	100
URCR1-2	Uruapan	Conventional	2023-05-13	19°23'48"N; 102°04'13"W	1605	45	1	Root	Diaporthe	PQ684731	Diaporthe platzii	3	NR_185696.1	99
URCR1-4	Uruapan	Conventional	2023-05-13	19°23'48"N; 102°04'13"W	1605	45	1	Root	Fusarium	PQ684708	Fusarium succisae	8	NR_174876.1	99
URCR3-5	Uruapan	Conventional	2023-05-13	19°23'48"N; 102°04'13"W	1605	45	3	Root	Penicillium	PQ684712	Penicillium koreense	2	NR_138347.1	100
URCR1-8S	Uruapan	Conventional	2023-05-13	19°23'48"N; 102°04'13"W	1605	45	1	Root	Fusarium	PQ684713	Fusarium circinatum	1	NR_120263.1	99
URCR1-5S	Uruapan	Conventional	2023-05-13	19°23'48"N; 102°04'13"W	1605	45	1	Root	Fusarium	PQ684714	Fusarium circinatum	4	NR_120263.1	99
URCA2-3	Uruapan	Conventional	2023-05-13	19°23'48"N; 102°04'13"W	1605	45	2	Branch	Fusarium	PQ684715	Fusarium circinatum	3	NR_120263.1	99
URCR2-2S	Uruapan	Conventional	2023-05-13	19°23'48"N; 102°04'13"W	1605	45	2	Root	Ceratobasidium	PQ684700	Ceratobasidium ramicola	2	NR_138368.1	100
URCA3-2	Uruapan	Conventional	2023-05-13	19°23'48"N; 102°04'13"W	1605	45	3	Branch	Fusarium	PQ684716	Fusarium circinatum	6	NR_120263.1	99
URCR2-1S	Uruapan	Conventional	2023-05-13	19°23'48"N; 102°04'13"W	1605	45	2	Root	Fusarium	PQ684717	Fusarium circinatum	1	NR_120263.1	99
URCR2-4	Uruapan	Conventional	2023-05-13	19°23'48"N; 102°04'13"W	1605	45	2	Root	Fusarium	PQ684718	Fusarium circinatum	1	NR_120263.1	99
URCR6-3S	Uruapan	Conventional	2023-05-13	19°23'48"N; 102°04'13"W	1605	45	6	Root	Trichoderma	PQ684701	Trichoderma spirale	1	NR_077177.1	99
URCR2-4S	Uruapan	Conventional	2023-05-13	19°23'48"N; 102°04'13"W	1605	45	2	Root	Thelonectria	PQ684719	Thelonectria blackeriella	1	NR_159037.1	97
URCR5-2S	Uruapan	Conventional	2023-05-13	19°23'48"N; 102°04'13"W	1605	45	5	Root	Phomopsis	PQ684720	Phomopsis tuberivora	1	NR_160066.1	99
URCA3-4S	Uruapan	Conventional	2023-05-13	19°23'48"N; 102°04'13"W	1605	45	3	Branch	Cladosporium	PQ684702	Cladosporium chasmanthicola	1	NR_152307.1	100
URCA4-2	Uruapan	Convencional	2023-05-13	19°23'48"N; 102°04'13"W	1605	45	4	Branch	Cladosporium	PQ687555	Cladosporium chasmanthicola	1	NR_152307.1	100
URCA3-4	Uruapan	Conventional	2023-05-13	19°23'48"N; 102°04'13"W	1605	45	3	Branch	Penicillium	PQ684693	Penicillium kongii	1	NR_138336.1	100
URCA2-5	Uruapan	Conventional	2023-05-13	19°23'48"N; 102°04'13"W	1605	45	2	Branch	Cladosporium	PQ684694	Cladosporium chasmanthicola	1	NR_152307.1	100
URCR4-6	Uruapan	Conventional	2023-05-13	19°23'48"N; 102°04'13"W	1605	45	4	Root	Alfoldia	PQ684695	Alfoldia vorosii	1	NR_171211.1	100
URCA2-6	Uruapan	Conventional	2023-05-13	19°23'48"N; 102°04'13"W	1605	45	2	Branch	Fusarium	PQ684721	Fusarium circinatum	1	NR_120263.1	99
URCR3-1	Uruapan	Conventional	2023-05-13	19°23'48"N; 102°04'13"W	1605	45	3	Root	Fusarium	PQ684722	Fusarium circinatum	1	NR_120263.1	99
URCA2-4	Uruapan	Conventional	2023-05-13	19°23'48"N; 102°04'13"W	1605	45	2	Branch	Setophoma	PQ684703	Setophoma vernoniae	1	NR_168153.1	99
URCR4-5	Uruapan	Conventional	2023-05-13	19°23'48"N; 102°04'13"W	1605	45	4	Root	Diaporthe	PQ684732	Diaporthe platzii	1	NR_185696.1	98
URCA2-5S	Uruapan	Conventional	2023-05-13	19°23'48"N; 102°04'13"W	1605	45	2	Branch	Colletotrichum	PQ684704	Colletotrichum pandanicola	1	NR_160838.1	100
URCA2-3S	Uruapan	Conventional	2023-05-13	19°23'48"N; 102°04'13"W	1605	45	2	Branch	Neocosmospora	PQ684733	Neocosmospora rubicola	1	NR_154227.1	100
URCA4-2S	Uruapan	Conventional	2023-05-13	19°23'48"N; 102°04'13"W	1605	45	4	Branch	Neocosmospora	PQ684734	Neocosmospora rubicola	1	NR_154227.1	100
URCA4-4	Uruapan	Conventional	2023-05-13	19°23'48"N; 102°04'13"W	1605	45	4	Branch	Penicillium	PQ684735	Penicillium brevicompactum	1	NR_121299.1	100
URCR4-2	Uruapan	Conventional	2023-05-13	19°23'48"N; 102°04'13"W	1605	45	4	Root	Fusarium	PQ684723	Fusarium ambrosium	1	NR_163531.1	98
URCA5-3S	Uruapan	Conventional	2023-05-13	19°23'48"N; 102°04'13"W	1605	45	5	Branch	Diaporthe	PQ684696	Diaporthe velutina	1	NR_152470.1	100
URCA6-2	Uruapan	Conventional	2023-05-13	19°23'48"N; 102°04'13"W	1605	45	6	Branch	Colletotrichum	PQ684724	Colletotrichum eriobotryae	1	NR_171181.1	99
URCR6-5	Uruapan	Conventional	2023-05-13	19°23'48"N; 102°04'13"W	1605	45	6	Root	Fusarium	PQ684725	Fusarium circinatum	1	NR_120263.1	99
URCR6-1S	Uruapan	Conventional	2023-05-13	19°23'48"N; 102°04'13"W	1605	45	6	Root	Fusarium	PQ684726	Fusarium circinatum	1	NR_120263.1	99
URCR1-4S	Uruapan	Conventional	2023-05-13	19°23'48"N; 102°04'13"W	1605	45	1	Root	Fusarium	PQ684727	Fusarium circinatum	1	NR_120263.1	99
URCR2-5S	Uruapan	Conventional	2023-05-13	19°23'48"N; 102°04'13"W	1605	45	2	Root	Trichoderma		Trichoderma sp.	1
URCR6-2	Uruapan	Conventional	2023-05-13	19°23'48"N; 102°04'13"W	1605	45	6	Root	Fusarium	PQ684728	Fusarium circinatum	1	NR_120263.1	99
URCA6-1	Uruapan	Conventional	2023-05-13	19°23'48"N; 102°04'13"W	1605	45	6	Branch	Fusarium	PQ684729	Fusarium circinatum	2	NR_120263.1	99
URCA6-4	Uruapan	Conventional	2023-05-13	19°23'48"N; 102°04'13"W	1605	45	6	Branch	Diaporthe	PQ684707	Diaporthe brumptoniae	2	NR_185698.1	98
URCR1-7	Uruapan	Conventional	2023-05-13	19°23'48"N; 102°04'13"W	1605	45	1	Root	Phomopsis	PQ684697	Phomopsis tuberivora	2	NR_160066.1	100
URCA2-4	Uruapan	Conventional	2023-05-13	19°23'48"N; 102°04'13"W	1605	45	2	Branch	Trichoderma	PQ684730	Trichoderma longibrachiatum	1	NR_120298.1	99
URCA5-2	Uruapan	Conventional	2023-05-13	19°23'48"N; 102°04'13"W	1605	45	5	Branch	Diaporthe	PQ684698	Diaporthe ocoteae	1	NR_147596.1	100
TNOR1-2	Tancítaro	Organic	2023-04-22	19°11'54"N; 102°17'23"W	1470	40	1	Root	Dactylonectria	PQ684645	Dactylonectria alcacerensis	10	NR_121498.1	100
TNOA4-3	Tancítaro	Organic	2023-04-22	19°11'54"N; 102°17'23"W	1470	40	4	Branch	Colletotrichum	PQ684646	Colletotrichum alienum	12	NR_120141.1	100
TNOA4-1S	Tancítaro	Organic	2023-04-22	19°11'54"N; 102°17'23"W	1470	40	4	Branch	Colletotrichum	PQ684647	Colletotrichum alienum	4	NR_120141.1	100
TNOA1-1	Tancítaro	Organic	2023-04-22	19°11'54"N; 102°17'23"W	1470	40	1	Branch	Guignardia	PQ684672	Guignardiaa musicola	1	NR_137716.1	100
TNOA4-4	Tancítaro	Organic	2023-04-22	19°11'54"N; 102°17'23"W	1470	40	4	Branch	Fusarium	PQ684648	Fusarium circinatum	2	NR_120263.1	99
TNOR1-2S	Tancítaro	Organic	2023-04-22	19°11'54"N; 102°17'23"W	1470	40	1	Root	Penicillium	PQ684682	Penicillium ubiquetum	5	NR_121514.1	100
TNOR5-2	Tancítaro	Organic	2023-04-22	19°11'54"N; 102°17'23"W	1470	40	5	Root	Penicillium	PQ684683	Penicillium ubiquetum	2	NR_121514.1	100
TNOA5-3	Tancítaro	Organic	2023-04-22	19°11'54"N; 102°17'23"W	1470	40	5	Branch	Cladosporium	PQ684644	Cladosporium chasmanthicola	4	NR_152307.1	100
TNOR2-1	Tancítaro	Organic	2023-04-22	19°11'54"N; 102°17'23"W	1470	40	2	Root	Lasiodiplodia	PQ684684	Lasiodiplodia lignicola	2	NR_111795.1	99
TNOR3-1	Tancítaro	Organic	2023-04-22	19°11'54"N; 102°17'23"W	1470	40	3	Root	Fusarium	PQ684685	Fusarium ferrugineum	1	NR_178097.1	99
TNOR3-3S	Tancítaro	Organic	2023-04-22	19°11'54"N; 102°17'23"W	1470	40	3	Root	Idriella	PQ684675	Idriella lunata	2	NR_145249.1	100
TNOR4-7	Tancítaro	Organic	2023-04-22	19°11'54"N; 102°17'23"W	1470	40	4	Root	Neopyrenochaeta	PQ684679	Neopyrenochaeta acicola	2	NR_160055.1	100
TNOR4-2	Tancítaro	Organic	2023-04-22	19°11'54"N; 102°17'23"W	1470	40	4	Root	Penicillium	PQ684649	Penicillium bialowiezense	1	NR_165994.1	98
TNOR2-4	Tancítaro	Organic	2023-04-22	19°11'54"N; 102°17'23"W	1470	40	2	Root	Fusarium	PQ684650	Fusarium ambrosium	1	NR_173405.1	99
TNOA1-2S	Tancítaro	Organic	2023-04-22	19°11'54"N; 102°17'23"W	1470	40	1	Branch	Clonostachys	PQ684673	Clonostachys wenpingii	1	NR_119651.1	100
TNOR4-1	Tancítaro	Organic	2023-04-22	19°11'54"N; 102°17'23"W	1470	40	4	Root	Fusarium	PQ684651	Fusarium ambrosium	1	NR_173405.1	98
TNOR3-9	Tancítaro	Organic	2023-04-22	19°11'54"N; 102°17'23"W	1470	40	3	Root	Fusarium	PQ684652	Fusarium circinatum	7	NR_120263.1	99
TNOR1-1	Tancítaro	Organic	2023-04-22	19°11'54"N; 102°17'23"W	1470	40	1	Root	Fusarium	PQ684686	Fusarium circinatum	1	NR_120263.1	98
TNOA3-2S	Tancítaro	Organic	2023-04-22	19°11'54"N; 102°17'23"W	1470	40	3	Branch	Didymella	PQ684653	Didymella rosea	1	NR_136125.1	99
TNOR1-4	Tancítaro	Organic	2023-04-22	19°11'54"N; 102°17'23"W	1470	40	1	Root	Fusarium	PQ684687	Fusarium ambrosium	1	NR_173405.1	98
TNOR4-1S	Tancítaro	Organic	2023-04-22	19°11'54"N; 102°17'23"W	1470	40	4	Root	Xylaria	PQ684666	Xylaria necrophora	2	NR_182818.1	100
TNOR3-4	Tancítaro	Organic	2023-04-22	19°11'54"N; 102°17'23"W	1470	40	3	Root	Fusarium	PQ684654	Fusarium macrosporum	1	NR_163291.1	100
TNOR3-8	Tancítaro	Organic	2023-04-22	19°11'54"N; 102°17'23"W	1470	40	3	Root	Nodulisporium	PQ684676	Nodulisporium verrucosum	2	NR_175083.1	100
TNOA4-1	Tancítaro	Organic	2023-04-22	19°11'54"N; 102°17'23"W	1470	40	4	Branch	Cladosporium	PQ684680	Cladosporium chasmanthicola	1	NR_152307.1	100
TNOA4-3S	Tancítaro	Organic	2023-04-22	19°11'54"N; 102°17'23"W	1470	40	4	Branch	Pestalotiopsis	PQ684674	Pestalotiopsis oryzae	1	NR_147547.1	100
TNOR4-4	Tancítaro	Organic	2023-04-22	19°11'54"N; 102°17'23"W	1470	40	4	Root	Fusarium	PQ684655	Fusarium circinatum	1	NR_120263.1	99
TNOR1-3	Tancítaro	Organic	2023-04-22	19°11'54"N; 102°17'23"W	1470	40	1	Root	Dactylonectria	PQ684667	Dactylonectria alcacerensis	1	NR_121498.1	100
TNOR1-1S	Tancítaro	Organic	2023-04-22	19°11'54"N; 102°17'23"W	1470	40	1	Root	Idriella	PQ684668	Idriella lunata	1	NR_145249.1	100
TNOA2-2	Tancítaro	Organic	2023-04-22	19°11'54"N; 102°17'23"W	1470	40	2	Branch	Didymella	PQ684688	Didymella keratinophila	1	NR_158275.1	99
TNOR2-7	Tancítaro	Organic	2023-04-22	19°11'54"N; 102°17'23"W	1470	40	2	Root	Fusarium	PQ684689	Fusarium ambrosium	2	NR_173405.1	98
TNOR3-4S	Tancítaro	Organic	2023-04-22	19°11'54"N; 102°17'23"W	1470	40	3	Root	Neocosmospora	PQ684656	Neocosmospora rubicola	1	NR_154227.1	98
TNOR3-2S	Tancítaro	Organic	2023-04-22	19°11'54"N; 102°17'23"W	1470	40	3	Root	Fusarium	PQ684657	Fusarium ambrosium	1	NR_173405.1	99
TNOR5-3	Tancítaro	Organic	2023-04-22	19°11'54"N; 102°17'23"W	1470	40	5	Root	Ilyonectria	PQ684658	Ilyonectria cyclaminicola	1	NR_121495.1	96
TNOR5-4	Tancítaro	Organic	2023-04-22	19°11'54"N; 102°17'23"W	1470	40	5	Root	dactylonectria	PQ684681	Dactylonectria vitis	1	NR_175025.1	100
TNOR5-1S	Tancítaro	Organic	2023-04-22	19°11'54"N; 102°17'23"W	1470	40	5	Root	Cylindrocladiella	PQ684659	Cylindrocladiella postalofficium	1	NR_166343.1	99
TNOR6-2S	Tancítaro	Organic	2023-04-22	19°11'54"N; 102°17'23"W	1470	40	6	Root	Cylindrocladiella	PQ684690	Cylindrocladiella postalofficium	1	NR_166343.1	99
TNOR6-1S	Tancítaro	Organic	2023-04-22	19°11'54"N; 102°17'23"W	1470	40	6	Root	Fusarium	PQ684669	Fusarium ambrosium	1	NR_173405.1	100
TNOR6-1	Tancítaro	Organic	2023-04-22	19°11'54"N; 102°17'23"W	1470	40	6	Root	Cylindrocladiella	PQ684660	Cylindrocladiella postalofficium	1	NR_173405.1	99
TNOA6-3S	Tancítaro	Organic	2023-04-22	19°11'54"N; 102°17'23"W	1470	40	6	Branch	Fusarium	PQ684677	Fusarium ambrosium	1	NR_173405.1	96
TNOA6-4	Tancítaro	Organic	2023-04-22	19°11'54"N; 102°17'23"W	1470	40	6	Branch	Colletotrichum	PQ684670	Colletotrichum cliviigenum	1	NR_173448.1	100
TNOA6-1	Tancítaro	Organic	2023-04-22	19°11'54"N; 102°17'23"W	1470	40	6	Branch	Neopestalotiopsis	PQ684671	Neopestalotiopsis mesopotamica	1	NR_145244.1	99
TNOA3-5	Tancítaro	Organic	2023-04-22	19°11'54"N; 102°17'23"W	1470	40	3	Branch	Didymella	PQ684661	Didymella keratinophila	1	NR_158275.1	99
TNOR2-1S	Tancítaro	Organic	2023-04-22	19°11'54"N; 102°17'23"W	1470	40	2	Root	Xylaria	PQ684662	Xylaria bambusicola	1	NR_153200.1	96
TNOR2-6	Tancítaro	Organic	2023-04-22	19°11'54"N; 102°17'23"W	1470	40	2	Root	Fusarium	PQ684663	Fusarium macrosporum	1	NR_163291.1	100
TNOA3-2	Tancítaro	Organic	2023-04-22	19°11'54"N; 102°17'23"W	1470	40	3	Branch	Xylaria	PQ684664	Xylaria bambusicola	1	NR_153200.1	94
TNOA1-3	Tancítaro	Organic	2023-04-22	19°11'54"N; 102°17'23"W	1470	40	1	Branch	Diaporthe	PQ684678	Diaporthe platzii	1	NR_185696.1	100
TNOA1-3	Tancítaro	Organic	2023-04-22	19°11'54"N; 102°17'23"W	1470	40	1	Branch	Phomopsis	PQ684665	Phomopsis tuberivora	2	NR_160066.1	99
TNCR1-2	Tancítaro	Conventional	2023-04-22	19°12'38"N; 102°17'28"W	1547	40	1	Root	Dactylonectria	PQ684619	Dactylonectria alcacerensis	10	NR_121498.1	99
TNCR1-3	Tancítaro	Conventional	2023-04-22	19°12'38"N; 102°17'28"W	1547	40	1	Root	Phomopsis	PQ684636	Phomopsis tuberivora	4	NR_160066.1	99
TNCA1-1	Tancítaro	Conventional	2023-04-22	19°12'38"N; 102°17'28"W	1547	40	1	Branch	Fusarium	PQ684620	Fusarium ambrosium	6	NR_173405.1	98
TNCA1-1S	Tancítaro	Conventional	2023-04-22	19°12'38"N; 102°17'28"W	1547	40	1	Branch	Colletotrichum	PQ684621	Colletotrichum alienum	17	NR_120141.1	100
TNCR1-5	Tancítaro	Conventional	2023-04-22	19°12'38"N; 102°17'28"W	1547	40	1	Root	Fusarium	PQ684622	Fusarium longifundum	1	NR_171059.1	99
TNCR2-3	Tancítaro	Conventional	2023-04-22	19°12'38"N; 102°17'28"W	1547	40	2	Root	Ilyonectria	PQ684613	Ilyonectria liriodendri	1	NR_119565.1	100
TNCA2-2	Tancítaro	Conventional	2023-04-22	19°12'38"N; 102°17'28"W	1547	40	2	Branch	Alternaria	PQ684614	Alternaria alstroemeriae	1	NR_163686.1	100
TNCR3-4S	Tancítaro	Conventional	2023-04-22	19°12'38"N; 102°17'28"W	1547	40	3	Root	Fusarium	PQ684637	Fusarium foetens	5	NR_159865.1	100
TNCA5-3	Tancítaro	Conventional	2023-04-22	19°12'38"N; 102°17'28"W	1547	40	5	Branch	Fusarium	PQ684623	Fusarium macrosporum	3	NR_163291.1	100
TNCA4-4	Tancítaro	Conventional	2023-04-22	19°12'38"N; 102°17'28"W	1547	40	4	Branch	Diaporthe	PQ684626	Diaporthe ocoteae	1	NR_147596.1	100
TNCA5-4	Tancítaro	Conventional	2023-04-22	19°12'38"N; 102°17'28"W	1547	40	5	Branch	Diaporthe	PQ684615	Diaporthe ocoteae	1	NR_147596.1	100
TNCA4-2S	Tancítaro	Conventional	2023-04-22	19°12'38"N; 102°17'28"W	1547	40	4	Branch	Colletotrichum	PQ684624	Colletotrichum gigasporum	1	NR_145380.1	100
TNCR3-6S	Tancítaro	Conventional	2023-04-22	19°12'38"N; 102°17'28"W	1547	40	3	Root	Idriella	PQ684616	Idriella lunata	1	NR_145249.1	98
TNCR4-1S	Tancítaro	Conventional	2023-04-22	19°12'38"N; 102°17'28"W	1547	40	4	Root	Idriella	PQ684617	Idriella lunata	2	NR_145249.1	98
TNCR5-2S	Tancítaro	Conventional	2023-04-22	19°12'38"N; 102°17'28"W	1547	40	5	Root	Phomopsis	PQ684638	Phomopsis tuberivora	1	NR_160066.1	99
TNCA1-2	Tancítaro	Conventional	2023-04-22	19°12'38"N; 102°17'28"W	1547	40	1	Branch	Colletotrichum	PQ684625	Colletotrichum alienum	2	NR_120141.1	99
TNCR3-5	Tancítaro	Conventional	2023-04-22	19°12'38"N; 102°17'28"W	1547	40	3	Root	Dactylonectria	PQ684639	Dactylonectria alcacerensis	1	NR_121498.1	99
TNCR1-4	Tancítaro	Conventional	2023-04-22	19°12'38"N; 102°17'28"W	1547	40	1	Root	Dactylonectria	PQ684630	Dactylonectria alcacerensis	1	NR_121498.1	99
TNCA1-3	Tancítaro	Conventional	2023-04-22	19°12'38"N; 102°17'28"W	1547	40	1	Branch	Cladosporium	PQ684631	Cladosporium chasmanthicola	1	NR_152307.1	100
TNCR1-6	Tancítaro	Conventional	2023-04-22	19°12'38"N; 102°17'28"W	1547	40	1	Root	Diaporthe	PQ684618	Diaporthe platzii	1	NR_185696.1	100
TNCR1-1S	Tancítaro	Conventional	2023-04-22	19°12'38"N; 102°17'28"W	1547	40	1	Root	Phomopsis	PQ684640	Phomopsis tuberivora	1	NR_160066.1	100
TNCR2-2S	Tancítaro	Conventional	2023-04-22	19°12'38"N; 102°17'28"W	1547	40	2	Root	Phomopsis	PQ684643	Phomopsis tuberivora	1	NR_160066.1	98
TNCR3-3	Tancítaro	Conventional	2023-04-22	19°12'38"N; 102°17'28"W	1547	40	3	Root	Macrophomina	PQ684627	Macrophomina pseudophaseolina	1	NR_147351.1	100
TNCR4-1	Tancítaro	Conventional	2023-04-22	19°12'38"N; 102°17'28"W	1547	40	4	Root	Idriella	PQ684632	Idriella lunata	1	NR_145249.1	98
TNCR4-2S	Tancítaro	Conventional	2023-04-22	19°12'38"N; 102°17'28"W	1547	40	4	Root	Diaporthe	PQ684628	Diaporthe anacardii	1	NR_111841.1	100
TNCA5-2	Tancítaro	Conventional	2023-04-22	19°12'38"N; 102°17'28"W	1547	40	5	Branch	Epicoccum	PQ684641	Epicoccum keratinophilum	1	NR_158278.1	98
TNCR6-2	Tancítaro	Conventional	2023-04-22	19°12'38"N; 102°17'28"W	1547	40	6	Root	Idriella	PQ684642	Idriella lunata	1	NR_145249.1	98
TNCR6-4	Tancítaro	Conventional	2023-04-22	19°12'38"N; 102°17'28"W	1547	40	6	Root	Cladosporium	PQ684633	Cladosporium chasmanthicola	1	NR_152307.1	100
TNCR5-1S	Tancítaro	Conventional	2023-04-22	19°12'38"N; 102°17'28"W	1547	40	5	Root	Idriella	PQ684634	Idriella lunata	1	NR_145249.1	100
TNCR6-2S	Tancítaro	Conventional	2023-04-22	19°12'38"N; 102°17'28"W	1547	40	6	Root	Pochonia	PQ684629	Pochonia chlamydosporia	1	NR_171784.1	100
TNCR3-1S	Tancítaro	Conventional	2023-04-22	19°12'38"N; 102°17'28"W	1547	40	3	Root	Phomopsis	PQ684635	Phomopsis tuberivora	1	NR_160066.1	99
TCOR1-7	Tacámbaro	Organic	2023-05-30	19°15'8.3"N; 101°24'46"W	1708	45	1	Root	Fusarium	PQ684584	Fusarium ambrosium	1	NR_173405.1	98
TCOR1-1	Tacámbaro	Organic	2023-05-30	19°15'8.3"N; 101°24'46"W	1708	45	1	Root	Phomopsis	PQ684585	Phomopsis tuberivora	4	NR_160066.1	100
TCOR1-3	Tacámbaro	Organic	2023-05-30	19°15'8.3"N; 101°24'46"W	1708	45	1	Root	Dactylonectria	PQ684549	Dactylonectria alcacerensis	14	NR_121498.1	100
TCOA5-2	Tacámbaro	Organic	2023-05-30	19°15'8.3"N; 101°24'46"W	1708	45	5	Branch	Diaporthe	PQ684550	Diaporthe ocoteae	3	NR_147596.1	96
TCOA4-1	Tacámbaro	Organic	2023-05-30	19°15'8.3"N; 101°24'46"W	1708	45	4	Branch	Colletotrichum	PQ684586	Colletotrichum boninense	3	NR_165949.1	99
TCOR4-3S	Tacámbaro	Organic	2023-05-30	19°15'8.3"N; 101°24'46"W	1708	45	4	Root	Idriella	PQ684551	Idriella lunata	4	NR_145249.1	98
TCOA6-6S	Tacámbaro	Organic	2023-05-30	19°15'8.3"N; 101°24'46"W	1708	45	6	Branch	Cladosporium	PQ684552	Cladosporium pseudochalastosporoides	1	NR_152296.1	100
TCOR2-3	Tacámbaro	Organic	2023-05-30	19°15'8.3"N; 101°24'46"W	1708	45	2	Root	Penicillium	PQ684587	Penicillium kongii	1	NR_138336.1	100
TCOR1-6	Tacámbaro	Organic	2023-05-30	19°15'8.3"N; 101°24'46"W	1708	45	1	Root	Penicillium	PQ684553	Penicillium ubiquetum	1	NR_121514.1	100
TCOA6-4S	Tacámbaro	Organic	2023-05-30	19°15'8.3"N; 101°24'46"W	1708	45	6	Branch	Fusarium	PQ684588	Fusarium circinatum	1	NR_120263.1	99
TCOA4-3	Tacámbaro	Organic	2023-05-30	19°15'8.3"N; 101°24'46"W	1708	45	4	Branch	Fusarium	PQ684589	Fusarium circinatum	2	NR_120263.1	99
TCOR1-1S	Tacámbaro	Organic	2023-05-30	19°15'8.3"N; 101°24'46"W	1708	45	1	Root	Fusarium	PQ684573	Fusarium circinatum	6	NR_120263.1	98
TCOR3-3	Tacámbaro	Organic	2023-05-30	19°15'8.3"N; 101°24'46"W	1708	45	3	Root	Fusarium	PQ684590	Fusarium circinatum	2	NR_120263.1	99
TCOA6-5S	Tacámbaro	Organic	2023-05-30	19°15'8.3"N; 101°24'46"W	1708	45	6	Branch	Colletotrichum	PQ684554	Colletotrichum phyllanthi	1	NR_111698.1	100
TCOA5-4	Tacámbaro	Organic	2023-05-30	19°15'8.3"N; 101°24'46"W	1708	45	5	Branch	Pestalotiopsis	PQ684591	Pestalotiopsis sequoiae	1	NR_153271.1	99
TCOR2-4	Tacámbaro	Organic	2023-05-30	19°15'8.3"N; 101°24'46"W	1708	45	2	Root	Chaetomium	PQ684592	Chaetomium nepalense	1	NR_159782.1	99
TCOA3-4	Tacámbaro	Organic	2023-05-30	19°15'8.3"N; 101°24'46"W	1708	45	3	Branch	Neofusicoccum	PQ684583	Neofusicoccum parvum	2	NR_119487.1	99
TCOA5-1S	Tacámbaro	Organic	2023-05-30	19°15'8.3"N; 101°24'46"W	1708	45	5	Branch	Colletotrichum	PQ684593	Colletotrichum boninense	3	NR_165949.1	99
TCOA2-5	Tacámbaro	Organic	2023-05-30	19°15'8.3"N; 101°24'46"W	1708	45	2	Branch	Fusarium	PQ684594	Fusarium longifundum	1	NR_171059.1	100
TCOA1-1S	Tacámbaro	Organic	2023-05-30	19°15'8.3"N; 101°24'46"W	1708	45	1	Branch	Periconia	PQ684555	Periconia celtidis	1	NR_174830.1	99
TCOA4-6	Tacámbaro	Organic	2023-05-30	19°15'8.3"N; 101°24'46"W	1708	45	4	Branch	Fusarium	PQ684595	Fusarium longifundum	1	NR_171059.1	99
TCOA5-4S	Tacámbaro	Organic	2023-05-30	19°15'8.3"N; 101°24'46"W	1708	45	5	Branch	Setophoma	PQ684556	Setophoma vernoniae	1	NR_168153.1	97
TCOA5-3S	Tacámbaro	Organic	2023-05-30	19°15'8.3"N; 101°24'46"W	1708	45	5	Branch	Fusarium	PQ684596	Fusarium circinatum	1	NR_120263.1	99
TCOR5-4S	Tacámbaro	Organic	2023-05-30	19°15'8.3"N; 101°24'46"W	1708	45	5	Root	Phomopsis	PQ684557	Phomopsis tuberivora	1	NR_160066.1	99
TCOA3-1	Tacámbaro	Organic	2023-05-30	19°15'8.3"N; 101°24'46"W	1708	45	3	Branch	Didymella	PQ684558	Didymella keratinophila	1	NR_158275.1	99
TCOA4-3S	Tacámbaro	Organic	2023-05-30	19°15'8.3"N; 101°24'46"W	1708	45	4	Branch	Didymella	PQ684574	Didymella keratinophila	4	NR_158275.1	99
TCOA1-3	Tacámbaro	Organic	2023-05-30	19°15'8.3"N; 101°24'46"W	1708	45	1	Branch	Fusarium	PQ684597	Fusarium ambrosium	1	NR_173405.1	98
TCOA6-3	Tacámbaro	Organic	2023-05-30	19°15'8.3"N; 101°24'46"W	1708	45	6	Branch	Fusarium	PQ684598	Fusarium circinatum	1	NR_120263.1	99
TCOA5-2S	Tacámbaro	Organic	2023-05-30	19°15'8.3"N; 101°24'46"W	1708	45	5	Branch	Diaporthe	PQ684559	Diaporthe passiflorae	1	NR_120155.1	95
TCOA2-1	Tacámbaro	Organic	2023-05-30	19°15'8.3"N; 101°24'46"W	1708	45	2	Branch	Diaporthe	PQ684560	Diaporthe caatingaensis	1	NR_168159.1	98
TCOR1-5S	Tacámbaro	Organic	2023-05-30	19°15'8.3"N; 101°24'46"W	1708	45	1	Root	Penicillium	PQ684575	Penicillium ubiquetum	1	NR_121514.1	100
TCOR6-3S	Tacámbaro	Organic	2023-05-30	19°15'8.3"N; 101°24'46"W	1708	45	6	Root	Dactylonectria	PQ684580	Dactylonectria alcacerensis	1	NR_121498.1	99
TCOR5-7	Tacámbaro	Organic	2023-05-30	19°15'8.3"N; 101°24'46"W	1708	45	5	Root	Phomopsis	PQ684561	Phomopsis tuberivora	2	NR_160066.1	99
TCOR5-6	Tacámbaro	Organic	2023-05-30	19°15'8.3"N; 101°24'46"W	1708	45	5	Root	Fusarium	PQ684599	Fusarium solani	1	NR_163531.1	100
TCOA1-1	Tacámbaro	Organic	2023-05-30	19°15'8.3"N; 101°24'46"W	1708	45	1	Branch	Fusarium	PQ684600	Fusarium circinatum	1	NR_120263.1	99
TCOA6-5	Tacámbaro	Organic	2023-05-30	19°15'8.3"N; 101°24'46"W	1708	45	6	Branch	Diaporthe	PQ684562	Diaporthe racemosae	1	NR_186928.1	97
TCOA6-6	Tacámbaro	Organic	2023-05-30	19°15'8.3"N; 101°24'46"W	1708	45	6	Branch	Fusarium	PQ684601	Fusarium circinatum	1	NR_120263.1	99
TCOA1-2	Tacámbaro	Organic	2023-05-30	19°15'8.3"N; 101°24'46"W	1708	45	1	Branch	Fusarium	PQ684602	Fusarium circinatum	1	NR_120263.1	99
TCOA4-2	Tacámbaro	Organic	2023-05-30	19°15'8.3"N; 101°24'46"W	1708	45	4	Branch	Diaporthe	PQ684563	Diaporthe velutina	1	NR_152470.1	97
TCOA3-5	Tacámbaro	Organic	2023-05-30	19°15'8.3"N; 101°24'46"W	1708	45	3	Branch	Cytospora	PQ684576	Cytospora heveae	1	NR_121498.1	100
TCOA2-2	Tacámbaro	Organic	2023-05-30	19°15'8.3"N; 101°24'46"W	1708	45	2	Branch	Diaporthe	PQ684564	Diaporthe ocoteae	1	NR_147596.1	98
TCOA1-4	Tacámbaro	Organic	2023-05-30	19°15'8.3"N; 101°24'46"W	1708	45	1	Branch	Fusarium	PQ684603	Fusarium ambrosium	1	NR_173405.1	98
TCOR1-2S	Tacámbaro	Organic	2023-05-30	19°15'8.3"N; 101°24'46"W	1708	45	1	Root	Fusarium	PQ684604	Fusarium perseae	1	NR_164415.1	99
TCOR2-1	Tacámbaro	Organic	2023-05-30	19°15'8.3"N; 101°24'46"W	1708	45	2	Root	Fusarium	PQ684605	Fusarium ambrosium	1	NR_173405.1	98
TCOR2-1S	Tacámbaro	Organic	2023-05-30	19°15'8.3"N; 101°24'46"W	1708	45	2	Root	Fusarium	PQ684606	Fusarium ambrosium	1	NR_173405.1	98
TCOR2-2S	Tacámbaro	Organic	2023-05-30	19°15'8.3"N; 101°24'46"W	1708	45	2	Root	Dactylonectria	PQ684607	Dactylonectria vitis	1	NR_175025.1	99
TCOA3-7	Tacámbaro	Organic	2023-05-30	19°15'8.3"N; 101°24'46"W	1708	45	3	Branch	Nigrospora	PQ684565	Nigrospora chinensis	1	NR_153475.1	98
TCOA3-4S	Tacámbaro	Organic	2023-05-30	19°15'8.3"N; 101°24'46"W	1708	45	3	Branch	Ramularia	PQ684566	Ramularia hydrangeae-macrophyllae	1	NR_145125.1	99
TCOR3-3S	Tacámbaro	Organic	2023-05-30	19°15'8.3"N; 101°24'46"W	1708	45	3	Root	Dactylonectria	PQ684581	Dactylonectria alcacerensis	1	NR_121498.1	99
TCOR3-2S	Tacámbaro	Organic	2023-05-30	19°15'8.3"N; 101°24'46"W	1708	45	3	Root	Idriella	PQ684582	Idriella lunata	1	NR_145249.1	98
TCOA4-1S	Tacámbaro	Organic	2023-05-30	19°15'8.3"N; 101°24'46"W	1708	45	4	Branch	Paraconiothyrium	PQ684567	Paraconiothyrium yunnanensis	1	NR_184994.1	98
TCOA4-4	Tacámbaro	Organic	2023-05-30	19°15'8.3"N; 101°24'46"W	1708	45	4	Branch	Pholiota	PQ684608	Pholiota fulvozonata	1	NR_175078.1	94
TCOR4-2S	Tacámbaro	Organic	2023-05-30	19°15'8.3"N; 101°24'46"W	1708	45	4	Root	Fusarium	PQ684609	Fusarium ambrosium	1	NR_173405.1	96
TCOR4-5	Tacámbaro	Organic	2023-05-30	19°15'8.3"N; 101°24'46"W	1708	45	4	Root	Chalara	PQ684568	Chalara bambusicola	1	NR_187031.1	96
TCOR5-2S	Tacámbaro	Organic	2023-05-30	19°15'8.3"N; 101°24'46"W	1708	45	5	Root	Pochonia		Pochonia chlamydosporia	1
TCOR5-1	Tacámbaro	Organic	2023-05-30	19°15'8.3"N; 101°24'46"W	1708	45	5	Root	Bartalinia	PQ684610	Bartalinia pondoensis	1	NR_153599.1	95
TCOR5-3S	Tacámbaro	Organic	2023-05-30	19°15'8.3"N; 101°24'46"W	1708	45	5	Root	Fusarium	PQ684611	Fusarium ambrosium	1	NR_173405.1	98
TCOA6-4	Tacámbaro	Organic	2023-05-30	19°15'8.3"N; 101°24'46"W	1708	45	6	Branch	Epicoccum	PQ684612	Epicoccum endophyticum	1	NR_172436.1	99
TCOA6-7	Tacámbaro	Organic	2023-05-30	19°15'8.3"N; 101°24'46"W	1708	45	6	Branch	Bartalinia	PQ684569	Bartalinia pondoensis	1	NR_153599.1	95
TCOA6-2S	Tacámbaro	Organic	2023-05-30	19°15'8.3"N; 101°24'46"W	1708	45	6	Branch	Neofusicoccum	PQ684570	Neofusicoccum italicum	1	NR_168164.1	99
TCOR6-2S	Tacámbaro	Organic	2023-05-30	19°15'8.3"N; 101°24'46"W	1708	45	6	Root	Dactylonectria	PQ684577	Dactylonectria alcacerensis	1	NR_121498.1	100
TCOA4-5	Tacámbaro	Organic	2023-05-30	19°15'8.3"N; 101°24'46"W	1708	45	4	Branch	Colletotrichum	PQ684578	Colletotrichum gigasporum	1	NR_145380.1	100
TCOA3-6	Tacámbaro	Organic	2023-05-30	19°15'8.3"N; 101°24'46"W	1708	45	3	Branch	Cytospora	PQ684571	Cytospora xinglongensis	1	NR_171071.1	95
TCOR4-4	Tacámbaro	Organic	2023-05-30	19°15'8.3"N; 101°24'46"W	1708	45	4	Root	Phomopsis	PQ684572	Phomopsis tuberivora	1	NR_160066.1	100
TCOR3-1	Tacámbaro	Organic	2023-05-30	19°15'8.3"N; 101°24'46"W	1708	45	3	Root	Phomopsis	PQ684579	Phomopsis tuberivora	3	NR_160066.1	100
TCCR1-1	Tacámbaro	Conventional	2023-05-30	19°15'33"N; 101°23'58"W	1700	45	1	Root	Dactylonectria	PQ684543	Dactylonectria alcacerensis	12	NR_121498.1	100
TCCR4-1	Tacámbaro	Conventional	2023-05-30	19°15'33"N; 101°23'58"W	1700	45	4	Root	Phomopsis	PQ684514	Phomopsis tuverivora	4	NR_160066.1	99
TCCA3-4	Tacámbaro	Conventional	2023-05-30	19°15'33"N; 101°23'58"W	1700	45	3	Branch	Colletotrichum	PQ684515	Colletotrichum phyllanthi	3	NR_111698.1	100
TCCA1-4	Tacámbaro	Conventional	2023-05-30	19°15'33"N; 101°23'58"W	1700	45	1	Branch	Cladosporium	PQ684516	Cladosporium chasmanthicola	1	NR_152307.1	100
TCCA5-1S	Tacámbaro	Conventional	2023-05-30	19°15'33"N; 101°23'58"W	1700	45	5	Branch	Neofusicoccum	PQ684538	Neofusicoccum italicum	2	NR_168164.1	99
TCCR6-2S	Tacámbaro	Conventional	2023-05-30	19°15'33"N; 101°23'58"W	1700	45	6	Root	Fusarium	PQ684506	Fusarium inflexum	1	NR_152941.1	99
TCCA3-3	Tacámbaro	Conventional	2023-05-30	19°15'33"N; 101°23'58"W	1700	45	3	Branch	Colletotrichum	PQ684517	Colletotrichum pyrifoliae	3	NR_160840.1	99
TCCR6-4	Tacámbaro	Conventional	2023-05-30	19°15'33"N; 101°23'58"W	1700	45	6	Root	Humicola	PQ684518	Humicola christensenii	1	NR_172957.1	100
TCCA5-5	Tacámbaro	Conventional	2023-05-30	19°15'33"N; 101°23'58"W	1700	45	5	Branch	Ramularia	PQ684519	Ramularia hydrangeae-macrophyllae	1	NR_145125.1	100
TCCA5-1	Tacámbaro	Conventional	2023-05-30	19°15'33"N; 101°23'58"W	1700	45	5	Branch	Epicoccum	PQ684548	Epicoccum endophyticum	1	NR_172436.1	99
TCCR3-7	Tacámbaro	Conventional	2023-05-30	19°15'33"N; 101°23'58"W	1700	45	3	Root	Fusarium	PQ684544	Fusarium tonkinense	1	NR_170733.1	99
TCCA5-3	Tacámbaro	Conventional	2023-05-30	19°15'33"N; 101°23'58"W	1700	45	5	Branch	Cladosporium	PQ684520	Cladosporium chasmanthicola	1	NR_152307.1	100
TCCA2-1	Tacámbaro	Conventional	2023-05-30	19°15'33"N; 101°23'58"W	1700	45	2	Branch	Fusarium	PQ684511	Fusarium ambrosium	3	NR_173405.1	98
TCCR4-1S	Tacámbaro	Conventional	2023-05-30	19°15'33"N; 101°23'58"W	1700	45	4	Root	Penicillium	PQ684521	Penicillium tropicum	2	NR_111485.1	100
TCCR5-1S	Tacámbaro	Conventional	2023-05-30	19°15'33"N; 101°23'58"W	1700	45	5	Root	Purpureocillium	PQ684512	Purpureocillium lavendulum	1	NR_166039.1	99
TCCA4-6	Tacámbaro	Conventional	2023-05-30	19°15'33"N; 101°23'58"W	1700	45	4	Branch	Nemania	PQ684539	Nemania feicuiensis	1	NR_177560.1	95
TCCA2-3S	Tacámbaro	Conventional	2023-05-30	19°15'33"N; 101°23'58"W	1700	45	2	Branch	Peroneutypa	PQ684522	Peroneutypa polysporae	1	NR_165918.1	96
TCCA1-1S	Tacámbaro	Conventional	2023-05-30	19°15'33"N; 101°23'58"W	1700	45	1	Branch	Xylaria	PQ684523	Xylaria necrophora	1	NR_182818.1	96
TCCA4-2S	Tacámbaro	Conventional	2023-05-30	19°15'33"N; 101°23'58"W	1700	45	4	Branch	Colletotrichum	PQ684524	Colletotrichum eriobotryae	2	NR_171181.1	99
TCCA6-2S	Tacámbaro	Conventional	2023-05-30	19°15'33"N; 101°23'58"W	1700	45	6	Branch	Neofusicoccum	PQ684540	Neofusicoccum italicum	1	NR_168164.1	99
TCCA3-5	Tacámbaro	Conventional	2023-05-30	19°15'33"N; 101°23'58"W	1700	45	3	Branch	Diaporthe	PQ684525	Diaporthe melonis	3	NR_103700.1	99
TCCR3-5	Tacámbaro	Conventional	2023-05-30	19°15'33"N; 101°23'58"W	1700	45	3	Root	Dactylonectria	PQ684526	Dactylonectria vitis	2	NR_175025.1	99
TCCA6-2	Tacámbaro	Conventional	2023-05-30	19°15'33"N; 101°23'58"W	1700	45	6	Branch	Diaporthe	PQ684527	Diaporthe ocoteae	1	NR_147596.1	92
TCCA6-3S	Tacámbaro	Conventional	2023-05-30	19°15'33"N; 101°23'58"W	1700	45	6	Branch	Neofusicoccum	PQ684528	Neofusicoccum italicum	1	NR_168164.1	100
TCCA2-5	Tacámbaro	Conventional	2023-05-30	19°15'33"N; 101°23'58"W	1700	45	2	Branch	Trichoderma		Trichoderma sp	1
TCCA5-4	Tacámbaro	Conventional	2023-05-30	19°15'33"N; 101°23'58"W	1700	45	5	Branch	Colletotrichum	PQ684513	Colletotrichum eriobotryae	1	NR_171181.1	99
TCCA4-3	Tacámbaro	Conventional	2023-05-30	19°15'33"N; 101°23'58"W	1700	45	4	Branch	Setophoma	PQ684545	Setophoma syzygii	1	NR_173056.1	99
TCCA5-2S	Tacámbaro	Conventional	2023-05-30	19°15'33"N; 101°23'58"W	1700	45	5	Branch	Colletotrichum	PQ684529	Colletotrichum eriobotryae	1	NR_171181.1	99
TCCA4-2	Tacámbaro	Conventional	2023-05-30	19°15'33"N; 101°23'58"W	1700	45	4	Branch	Neopestalotiopsis	PQ684507	Neopestalotiopsis mesopotamica	1	NR_145244.1	100
TCCA6-3	Tacámbaro	Conventional	2023-05-30	19°15'33"N; 101°23'58"W	1700	45	6	Branch	Alternaria	PQ684508	Alternaria alstroemeriae	1	NR_163686.1	100
TCCA1-3	Tacámbaro	Conventional	2023-05-30	19°15'33"N; 101°23'58"W	1700	45	1	Branch	Cladosporium	PQ684546	Cladosporium pseudochalastosporoides	1	NR_152296.1	100
TCCR2-4	Tacámbaro	Conventional	2023-05-30	19°15'33"N; 101°23'58"W	1700	45	2	Root	Idriella	PQ684541	Idriella lunata	2	NR_145249.1	98
TCCA3-6	Tacámbaro	Conventional	2023-05-30	19°15'33"N; 101°23'58"W	1700	45	3	Branch	Paracamarosporium	PQ684530	Paracamarosporium noviaquum	1	NR_185650.1	99
TCCR3-2S	Tacámbaro	Conventional	2023-05-30	19°15'33"N; 101°23'58"W	1700	45	3	Root	Gaeumannomyces	PQ684531	Gaeumannomyces hyphopodioides	1	NR_155138.1	99
TCCR1-1S	Tacámbaro	Conventional	2023-05-30	19°15'33"N; 101°23'58"W	1700	45	1	Root	Fusarium	PQ684509	Fusarium circinatum	1	NR_120263.1	98
TCCA2-3	Tacámbaro	Conventional	2023-05-30	19°15'33"N; 101°23'58"W	1700	45	2	Branch	Murinectria	PQ684532	Murinectria polythalama	1	NR_160251.1	97
TCCR1-3S	Tacámbaro	Conventional	2023-05-30	19°15'33"N; 101°23'58"W	1700	45	1	Root	Penicillium	PQ684547	Penicillium kongii	1	NR_138336.1	99
TCCR3-3	Tacámbaro	Conventional	2023-05-30	19°15'33"N; 101°23'58"W	1700	45	3	Root	Fusarium	PQ684533	Fusarium circinatum	2	NR_120263.1	98
TCCR4-4	Tacámbaro	Conventional	2023-05-30	19°15'33"N; 101°23'58"W	1700	45	4	Root	Dactylonectria	PQ684542	Dactylonectria anthuriicola	1	NR_121494.1	97
TCCR3-4S	Tacámbaro	Conventional	2023-05-30	19°15'33"N; 101°23'58"W	1700	45	3	Root	Fusarium	PQ684534	Fusarium ambrosium	1	NR_173405.1	98
TCCR5-2	Tacámbaro	Conventional	2023-05-30	19°15'33"N; 101°23'58"W	1700	45	5	Root	Chaetomium	PQ684535	Chaetomium interruptum	1	NR_144818.1	100
TCCR6-1	Tacámbaro	Conventional	2023-05-30	19°15'33"N; 101°23'58"W	1700	45	6	Root	Fusarium	PQ684510	Fusarium circinatum	4	NR_120263.1	98
TCCR3-2	Tacámbaro	Conventional	2023-05-30	19°15'33"N; 101°23'58"W	1700	45	3	Root	Chaetomium	PQ684536	Chaetomium nepalense	2	NR_159782.1	99
TCCR6-2	Tacámbaro	Conventional	2023-05-30	19°15'33"N; 101°23'58"W	1700	45	6	Root	Fusarium	PQ684537	Fusarium solani	1	NR_163531.1	99
